# Purine nucleosides replace cAMP in allosteric regulation of PKA in trypanosomatid pathogens

**DOI:** 10.1101/2023.10.24.563761

**Authors:** Veronica Ober, George B. Githure, Yuri Volpato Santos, Sidney Becker, Gabriel Moya, Jerôme Basquin, Frank Schwede, Esben Lorentzen, Michael Boshart

**Author notes:** equal contributions of authors (Veronica Ober, George B. Githure, Yuri Volpato Santos). corresponding author: Prof. Michael Boshart.

## Abstract

Cyclic nucleotide binding domains (CNB) confer allosteric regulation by cAMP or cGMP to many signalling proteins, including PKA and PKG. PKA of phylogenetically distant *Trypanosoma* is the first exception as it is cyclic nucleotide-independent and responsive to nucleoside analogues (Bachmaier et al. 2019). Here we show that natural nucleosides inosine, guanosine and adenosine are nanomolar affinity CNB ligands and activators of PKA orthologs of the important tropical pathogens *T. brucei*, *T. cruzi* and *Leishmania.* The sequence and structural determinants of binding affinity, -specificity and kinase activation of PKAR were established by structure-activity relationship (SAR) analysis, co-crystal structures and mutagenesis. Substitution of 2-3 amino acids in the binding sites is sufficient for conversion of CNB domains from nucleoside to cyclic nucleotide specificity. In addition, a trypanosomatid-specific C-terminal helix (αD) is required for high affinity binding to CNB-B. The αD helix functions as a lid of the binding site that shields ligands from solvent. Selectivity of guanosine for CNB-B and of adenosine for CNB-A results in synergistic kinase activation at low nanomolar concentration. PKA pulldown from rapid lysis establishes guanosine as the predominant ligand *in vivo* in *T. brucei* bloodstream forms, whereas guanosine and adenosine seem to synergize in the procyclic developmental stage in the insect vector. We discuss the versatile use of CNB domains in evolution and recruitment of PKA for novel nucleoside-mediated signalling.
