## Supplementary File 1 for "Purine nucleosides replace cAMP in allosteric regulation of PKA in trypanosomatid pathogens"

### Sheet: Adenosine Modifications
			Adenoine Modifications
			New Nomenclature	Name	Short Name	RNAMods abbrev.	HTML abbrev.	Formula	Monoisotopic mass	[M+H]+	blank (16.12.2018)	SB-GG-04-12_E1	SB-GG-04-12_E2	SB-GG-04-12_E3	SB-GG-04-12_E1_R	SB-GG-04-12_E2_R	SB-GG-04-12_E3_R	blank (18.12.2018)	SB-GG-04-12_RKO1	SB-GG-04-12_RKO2	SB-GG-04-12_RKO3	SB-GG-04-12_SM_1	SB-GG-04-12_SM_2	SB-GG-04-12_SM_3	SB-GG-04-12_SM_R1	SB-GG-04-12_SM_R2	SB-GG-04-12_SM_R3
			A	adenosine	A	A	A	C10O4N5H13	267.097	268.104
			9A	inosine	I	I	I	C10O5N4H12	268.081	269.088
			1A	1-methyladenosine	m1A	"	"	C11O4N5H15	281.112	282.12	x	x	x	x	(20.46 min) m/z 282.1205	(20.61 min) m/z 282.1211	(20.45 min) m/z 282.1206	x	x	x	x	x	x	x	x	x	x
			2A	2-methyladenosine	m2A	/	/	C11O4N5H15	281.112	282.12	x	x	x	x	(20.46 min) m/z 282.1205	(20.61 min) m/z 282.1211	(20.45 min) m/z 282.1206	x	x	x	x	x	x	x	x	x	x
			0A	2′-O-methyladenosine	Am	:	:	C11O4N5H15	281.112	282.12	x	x	x	x	(20.46 min) m/z 282.1205	(20.61 min) m/z 282.1211	(20.45 min) m/z 282.1206	x	x	x	x	x	x	x	x	x	x
			8A	8-methyladenosine	m8A	â	â	C11O4N5H15	281.112	282.12	x	x	x	x	(20.46 min) m/z 282.1205	(20.61 min) m/z 282.1211	(20.45 min) m/z 282.1206	x	x	x	x	x	x	x	x	x	x
			6A	N6-methyladenosine	m6A	=	=	C11O4N5H15	281.112	282.12	x	x	x	x	(20.46 min) m/z 282.1205	(20.61 min) m/z 282.1211	(20.45 min) m/z 282.1206	x	x	x	x	x	x	x	x	x	x
			19A	1-methylinosine	m1I	O	O	C11O5N4H14	282.096	283.104	x	x	x	x	x	x	x	x	x	x	x	x	x	x	x	x	x
			09A	2′-O-methylinosine	Im	≤	≤	C11O5N4H14	282.096	283.104	x	x	x	x	x	x	x	x	x	x	x	x	x	x	x	x	x
			67A	N6-formyladenosine	f6A	Ϩ	Ϩ	C11H13N5O5	295.092	296.099	x	x	x	x	x	x	x	x	x	x	x	x	x	x	x	x	x
			01A	1,2′-O-dimethyladenosine	m1Am	œ	œ	C12O4N5H17	295.128	296.135	x	x	x	x	x	x	x	x	x	x	x	x	x	x	x	x	x
			28A	2,8-dimethyladenosine	m2,8A	±	±	C12H17N5O4	295.128	296.135	x	x	x	x	x	x	x	x	x	x	x	x	x	x	x	x	x
			06A	N6,2′-O-dimethyladenosine	m6Am	χ	χ	C12O4N5H17	295.128	296.135	x	x	x	x	x	x	x	x	x	x	x	x	x	x	x	x	x
			66A	N6,N6-dimethyladenosine	m6,6A	ζ	ζ	C12O4N5H17	295.128	296.135	x	x	x	x	x	x	x	x	x	x	x	x	x	x	x	x	x
			019A	1,2′-O-dimethylinosine	m1Im	ξ	ξ	C12O5N4H16	296.112	297.119	x	x	x	x	x	x	x	x	x	x	x	x	x	x	x	x	x
			68A	N6-hydroxymethyladenosine	hm6A	Ϫ	Ϫ	C11H15N5O5	297.107	298.115	x	(42.08 min) m/z 298.1136	(41.67 min) m/z 298.1132	(42.20 min) m/z 298.1171	(41.95 min) m/z 298.1132	(42.14 min) m/z 298.1168	(42.13 min) m/z 298.1167	x	x	x	x	x	x	x	x	x	x
			64A	N6-acetyladenosine	ac6A	⇓	⇓	C12O5N5H15	309.107	310.115	x	x	x	x	x	x	x	x	x	x	x	x	x	x	x	x	x
			066A	N6,N6,2′-O-trimethyladenosine	m6,6Am	η	η	C13O4N5H19	309.144	310.151	x	x	x	x	x	x	(7.81 min) m/z 310.1520	x	x	x	x	x	x	x	x	x	x
			621A	2-methylthio-N6-methyladenosine	ms2m6A	∞	∞	C12O4N5H17S1	327.1	328.107	x	x	x	x	x	x	x	x	x	x	x	x	x	x	x	x	x
			61A	N6-isopentenyladenosine	i6A	+	+	C15O4N5H21	335.159	336.167	x	x	x	x	x	x	x	x	x	x	x	x	x	x	x	x	x
			60A	N6-(cis-hydroxyisopentenyl)adenosine	io6A	`	`	C15O5N5H21	351.154	352.162	x	x	x	x	x	x	x	x	x	x	x	x	x	x	x	x	x
			65A	N6-glycinylcarbamoyladenosine	g6A	≡	≡	C13O7N6H16	368.108	369.115	x	x	x	x	20.46 min (no base peak)	20.59 min (m/z 369.1174)	20.46 min (m/z 369.1154)	x	x	x	x	x	x	x	x	x	x
			2161A	2-methylthio-N6-isopentenyladenosine	ms2i6A	*	*	C16O4N5H23S1	381.147	382.154	x	x	x	x	20.45 min (no base peak)	20.67 min (no base peak)	x	x	x	x	x	x	x	x	x	x	x
			69A	cyclic N6-threonylcarbamoyladenosine	ct6A	e	e	C15O7N6H18	394.124	395.131	x	x	x	x	x	x	x	x	x	x	x	x	x	x	x	x	x
			2160A	2-methylthio-N6-(cis-hydroxyisopentenyl) adenosine	ms2io6A	≠	≠	C16O5N5H23S1	397.142	398.149	x	x	x	x	x	x	x	x	x	x	x	x	x	x	x	x	x
			62A	N6-threonylcarbamoyladenosine	t6A	6	6	C15O8N6H20	412.134	413.142	x	x	x	x	x	x	x	x	x	x	x	x	x	x	x	x	x
			63A	N6-hydroxynorvalylcarbamoyladenosine	hn6A	√	√	C16O8N6H22	426.15	427.157	x	x	x	x	x	x	x	x	x	x	x	x	x	x	x	x	x
			662A	N6-methyl-N6-threonylcarbamoyladenosine	m6t6A	E	E	C16O8N6H22	426.15	427.157	x	x	x	x	x	x	x	x	x	x	x	x	x	x	x	x	x
				2- methylthiomethylenethio-N6-isopentenyl-adenosine	msms2i6A	£	£	C17H25N5O4S2	427.135	428.142	x	x	x	x	x	x	x	x	x	x	x	x	x	x	x	x	x
			2165A	hydroxy-N6-threonylcarbamoyladenosine	ht6A	«	«	C15H20N6O9	428.129	429.137	x	x	x	x	x	x	x	x	x	x	x	x	x	x	x	x	x
			2164A	2-methylthio cyclic N6-threonylcarbamoyladenosine	ms2ct6A	ÿ	ÿ	C17H21N5O7S	440.111	441.119	x	x	x	x	x	x	x	x	x	x	x	x	x	x	x	x	x
			2162A	2-methylthio-N6-threonylcarbamoyladenosine	ms2t6A	[	[	C16O8N6H22S1	458.122	459.129	x	x	x	x	x	x	x	x	x	x	x	x	x	x	x	x	x
			2163A	2-methylthio-N6-hydroxynorvalylcarbamoyladenosine	ms2hn6A	≈	≈	C17O8N6H24S1	472.138	473.145	x	x	x	x	x	x	x	x	x	x	x	x	x	x	x	x	x
			00A	2′-O-ribosyladenosine (phosphate)	Ar(p)	^	ˆ	C15O11N5H22P1	479.105	480.113	x	x	x	x	x	x	x	x	x	x	x	x	x	x	x	x	x

### Sheet: Guanosine Modifications
			New Nomenclature	Name	Short Name	RNAMods abbrev.	HTML abbrev.	Formula	Monoisotopic mass	[M+H]+	blank (16.12.2018)	SB-GG-04-12_E1	SB-GG-04-12_E2	SB-GG-04-12_E3	SB-GG-04-12_E1_R	SB-GG-04-12_E2_R	SB-GG-04-12_E3_R	blank (18.12.2018)	SB-GG-04-12_RKO1	SB-GG-04-12_RKO2	SB-GG-04-12_RKO3	SB-GG-04-12_SM_1	SB-GG-04-12_SM_2	SB-GG-04-12_SM_3	SB-GG-04-12_SM_R1	SB-GG-04-12_SM_R2	SB-GG-04-12_SM_R3
			?G	unknown modified guanosine	xG	;	;	-	0	1.0073
			G	guanosine	G	G	G	C10O5N5H13	283.092	284.099
			1G	1-methylguanosine	m1G	K	K	C11O5N5H15	297.107	298.115	x	42.08 min (m/z 298.1136)	(41.67 min) m/z 298.1132	(42.20 min) m/z 298.1171	(41.95 min) m/z 298.1132	(42.14 min) m/z 298.1168	(42.13 min) m/z 298.1167	x	x	x	x	x	x	x	x	x	x
			0G	2′-O-methylguanosine	Gm	#	#	C11O5N5H15	297.107	298.115	x	42.08 min (m/z 298.1136)	(41.67 min) m/z 298.1132	(42.20 min) m/z 298.1171	(41.95 min) m/z 298.1132	(42.14 min) m/z 298.1168	(42.13 min) m/z 298.1167	x	x	x	x	x	x	x	x	x	x
			2G	N2-methylguanosine	m2G	L	L	C11O5N5H15	297.107	298.115	x	42.08 min (m/z 298.1136)	(41.67 min) m/z 298.1132	(42.20 min) m/z 298.1171	(41.95 min) m/z 298.1132	(42.14 min) m/z 298.1168	(42.13 min) m/z 298.1167	x	x	x	x	x	x	x	x	x	x
			7G	7-methylguanosine	m7G	7	7	C11O5N5H17	299.123	300.13	x	x	x	x	13.99 min (m/z 300.1311)	14.29 min (m/z 300.1322)	14.05 min (m/z 300.1321); 34.57 min (m/z 300.1331)	x	34.25 min (m/z 300.1310)	33.90 min (m/z 300.1305)	34.47 min (m/z 300.1279)	34.25 min (m/z 300.1327)	34.40 min (m/z 300.1304)	34.45 min (m/z 300.1297)	34.50 min (m/z 300.1276)	34.31 min (m/z 300.1284)	34.82 min (m/z 300.1297)
			01G	1,2′-O-dimethylguanosine	m1Gm	ε	ε	C12O5N5H17	311.123	312.13	x	x	x	x	x	x	x	x	x	x	x	x	x	x	x	x	x
			02G	N2,2′-O-dimethylguanosine	m2Gm	γ	γ	C12O5N5H17	311.123	312.13	x	x	x	x	x	x	x	x	x	x	x	x	x	x	x	x	x
			22G	N2,N2-dimethylguanosine	m2,2G	R	R	C12O5N5H17	311.123	312.13	x	x	x	x	x	x	x	x	x	x	x	x	x	x	x	x	x
			27G	N2,7-dimethylguanosine	m2,7G	∨	∨	C12O5N5H19	313.139	314.146	x	x	x	x	13.99 min (m/z 314.1472)	14.29 min (m/z 314. 1472)	14.04 min (m/z 314.1472)	14.26 min (m/z 314.1480)	x	x	x	x	x	x	x	x	x
			4G	4-demethylwyosine	imG-14	†	†	C13O5N5H15	321.107	322.115	x	x	x	x	x	x	x	x	x	x	x	x	x	x	x	x	x
			022G	N2,N2,2′-O-trimethylguanosine	m2,2Gm	|	|	C13O5N5H19	325.139	326.146	x	x	x	x	x	x	x	x	x	x	x	x	x	x	x	x	x
			027G	N2,7,2′-O-trimethylguanosine	m2,7Gm	æ	æ	C13H21N5O5	327.154	328.162	x	x	x	x	x	x	x	x	x	x	x	x	x	x	x	x	x
			227G	N2,N2,7-trimethylguanosine	m2,2,7G	∠	∠	C13O5N5H21	327.154	328.162	x	x	x	x	x	x	x	x	x	x	x	x	x	x	x	x	x
			42G	isowyosine	imG2	⊇	⊇	C14O5N5H17	335.123	336.13	x	x	x	x	x	x	x	x	x	x	x	x	x	x	x	x	x
			34G	wyosine	imG	€	€	C14O5N5H17	335.123	336.13	x	x	x	x	x	x	x	x	x	x	x	x	x	x	x	x	x
			342G	methylwyosine	mimG	∑	∑	C15O5N5H19	349.139	350.146	x	x	x	x	x	x	x	x	x	x	x	x	x	x	x	x	x
			47G	7-aminocarboxypropyl-demethylwyosine	yW-86	¥	¥	C17O7N6H22	422.155	423.162	x	x	x	x	x	x	x	x	x	x	x	x	x	x	x	x	x
			347G	7-aminocarboxypropylwyosine	yW-72	Ω	Ω	C18O7N6H24	436.171	437.178	x	x	x	x	x	x	x	x	x	x	x	x	x	x	x	x	x
			348G	7-aminocarboxypropylwyosine methyl ester	yW-58	⇑	⇑	C19O7N6H26	450.186	451.194	x	x	x	x	x	x	x	x	x	x	x	x	x	x	x	x	x
			3470G	undermodified hydroxywybutosine	OHyWx	š	š	C18O8N6H24	452.166	453.173	x	x	x	x	x	x	x	x	x	x	x	x	x	x	x	x	x
			3480G	methylated undermodified hydroxywybutosine	OHyWy	y	y	C19H26N6O8	466.181	467.188	x	x	x	x	x	x	x	x	x	x	x	x	x	x	x	x	x
			00G	2′-O-ribosylguanosine (phosphate)	Gr(p)	ℑ	ℑ	C15O12N5H22P1	495.1	496.108	x	x	x	x	x	x	x	x	x	x	x	x	x	x	x	x	x
			3483G	wybutosine	yW	Y	Y	C21O9N6H28	508.192	509.199	Mass range only m/z 80-500
			34830G	hydroxywybutosine	OHyW	⊆	⊆	C21O10N6H28	524.187	525.194
			34832G	peroxywybutosine	o2yW	W	W	C21O11N6H28	540.182	541.189

### Sheet: Queuosine Modifications
			New Nomenclature	Name	Short Name	Abbreviation	Formula	Monoisotopic mass	[M+H]+	blank (16.12.2018)	SB-GG-04-12_E1	SB-GG-04-12_E2	SB-GG-04-12_E3	SB-GG-04-12_E1_R	SB-GG-04-12_E2_R	SB-GG-04-12_E3_R	blank (18.12.2018)	SB-GG-04-12_RKO1	SB-GG-04-12_RKO2	SB-GG-04-12_RKO3	SB-GG-04-12_SM_1	SB-GG-04-12_SM_2	SB-GG-04-12_SM_3	SB-GG-04-12_SM_R1	SB-GG-04-12_SM_R2	SB-GG-04-12_SM_R3
			100G (base)	preQ0base	preQ0base	ψ	C7O1N5H5	175.049	176.057	x	x	x	x	x	x	x	x	x	x	x	x	x	x	x	x	x
			101G (base)	preQ1base	preQ1base	∇	C7O1N5H9	179.081	180.088	x	x	x	x	x	x	x	x	x	x	x	x	x	x	x	x	x
			10G (base)	Qbase	Qbase	∴	C12O3N5H15	277.118	278.125	x	x	x	x	x	x	x	x	x	x	x	x	x	x	x	x	x
			100G	7-cyano-7-deazaguanosine	preQ0tRNA	φ	C12O5N5H13	307.092	308.099	x	x	x	x	x	x	x	x	x	x	x	x	x	x	x	x	x
			101G	7-aminomethyl-7-deazaguanosine	preQ1tRNA	∉	C12O5N5H17	311.123	312.13	x	x	x	x	x	x	x	x	x	x	x	x	x	x	x	x	x
			103G	archaeosine	G+	(	C12H16N6O5	324.118	325.125	x	x	x	x	20.45 min (m/z 325.1265)	20.64 min (m/z 325.1265)	20.42 min (m/z 325.1268)	40.63 min (m/z 325.1270)	x	x	x	x	x	x	x	x	x
			10G	queuosine	QtRNA	Q	C17O7N5H23	409.16	410.167	x	x	x	x	x	x	x	x	x	x	x	x	x	x	x	x	x
			102G	epoxyqueuosine	oQtRNA	ς	C17O8N5H23	425.155	426.162	x	x	x	x	x	x	x	x	x	x	x	x	x	x	x	x	x
			105G	glutamyl-queuosine	gluQtRNA	⊄	C22O10N6H30	538.202	539.21	Mass range only m/z 80-500
			104G	galactosyl-queuosine	galQtRNA	9	C23O12N5H33	571.213	572.22
			106G	mannosyl-queuosine	manQtRNA	8	C23O12N5H33	571.213	572.22

### Sheet: Xanthosine
			New Nomenclature	Name	Short Name	Abbreviation	Formula	Monoisotopic mass	[M+H]+	blank (16.12.2018)	SB-GG-04-12_E1	SB-GG-04-12_E2	SB-GG-04-12_E3	SB-GG-04-12_E1_R	SB-GG-04-12_E2_R	SB-GG-04-12_E3_R	blank (18.12.2018)	SB-GG-04-12_RKO1	SB-GG-04-12_RKO2	SB-GG-04-12_RKO3	SB-GG-04-12_SM_1	SB-GG-04-12_SM_2	SB-GG-04-12_SM_3	SB-GG-04-12_SM_R1	SB-GG-04-12_SM_R2	SB-GG-04-12_SM_R3
			-	Xanthosine	-	X	C10H12N4O6	284.076	285.083	x	x	x	x	x	x	x	x	x	x	x	x	x	x	x	x	x
